# Conformational trajectory of the HIV-1 fusion peptide during CD4-induced envelope opening

**DOI:** 10.1101/2024.09.14.613076

**Authors:** Bhishem Thakur, Revansiddha H. Katte, Wang Xu, Katarzyna Janowska, Salam Sammour, Rory Henderson, Maolin Lu, Peter D. Kwong, Priyamvada Acharya

## Abstract

The hydrophobic fusion peptide (FP), a critical component of the HIV-1 entry machinery, is located at the N terminal stretch of the envelope (Env) gp41 subunit^1–3^. The receptor-binding gp120 subunit of Env forms a heterodimer with gp41 and assembles into a trimer, in which FP is accessible for antibody binding^3^. Env conformational changes or “opening” that follow receptor binding result in FP relocating to a newly formed interprotomer pocket at the gp41-gp120 interface where it is sterically inaccessible to antibody^4^. The mechanistic steps connecting the entry-related transition of antibody accessible-to-inaccessible FP configurations remain unresolved. Here, using SOSIP-stabilized Env ectodomains^5^, we visualized atomic-level details of a functional entry intermediate, where partially open Env was bound to receptor CD4, co-receptor mimetic antibody 17b, and FP-targeting antibody VRC34.01, demonstrating that FP remains antibody accessible despite substantial receptor-induced Env opening. We determined a series of structures delineating stepwise opening of Env from its closed state to a newly resolved intermediate and defining downstream re-organizations of the gp120-gp41 interface that ultimately resulted in FP burial in an antibody-inaccessible configuration. Our studies improve our understanding of HIV-1 entry and provide information on entry-related conformation reorganization of a key site of HIV vulnerability to neutralizing antibody.
