## Supplementary material for "Conformational trajectory of the HIV-1 fusion peptide during CD4-induced envelope opening": Cryo-EM table

### Sheet: Sheet1
Table S1: Cryo-EM data collection, map refinement and coordinate fitting and refienent statistics
	Cryo-EM structure of partially open HIV-1 BG505 SOSIP.664 Env bound to 3-sCD4, 3-17b Fab and 3-VRC34.01 Fab	Cryo-EM structure of partially open HIV-1 BG505 SOSIP.664 Env bound to 3-sCD4, 3-17b Fab and 2-VRC34.01 Fab	Cryo-EM structure of partially open HIV-1 BG505 SOSIP.664 Env bound to 3-sCD4, 3-17b Fab and 1-VRC34.01 Fab	Cryo-EM structure of HIV-1 BG505 SOSIP.664 Env bound to 3-sCD4, 3-VRC34.01 Fab with one gp120 rotated	Cryo-EM structure of HIV-1 BG505 SOSIP.664 Env bound to 3-sCD4, 3-VRC34.01 Fab with two gp120 rotated
PDB ID	9D90			9D8Y	9D98
EMDB ID	EMD-46655	EMD-46671	EMD-46672	EMD-46653	EMD-46670
Data Collection and processing
Microscope	FEI Titan Krios
Detector	Gatan K3
Magnification	81000
Voltage (kV)	300
Electron exposure (e-/Å^2)	59.1
Defocus Range (µm)	2.4 to 0.8
Pixel size (Å)	1.08
Micrographs collected	15922	19026		21386
Reconstruction software	cryoSPARC
Symmetry imposed	C1	C1	C1	C1	C1
Initial particle images (no.)	1473619	1105644	1105644	1003651	1003651
Final particle images (no.)	1028498	69722	26314	274345	306507
Map resolution (Å)	3.89	4.92	6.25	4.06	4.14
FSC threshold	0.5	0.5	0.5	0.5	0.5
Refinement
Model resolution (Å)	3.94	5.02	6.34	4.07	4.23
FSC threshold	0.143	0.143	0.143	0.143	0.143
Model composition
Nonhydrogen atoms	35863			23564	25765
Protein residues	4641			3021	3329
R.M.S. deviations
Bond lengths (Å)	0.004			0.005	0.004
Bond angles (°)	0.813			0.969	0.939
Validation
MolProbity score	1.66			1.45	1.51
Clashscore	5.75			2.85	3.56
Favored rotamers (%)	99.95			99.5	99.68
Ramachandran plot
Favored regions (%)	94.98			94.68	94.76
Disallowed regions (%)	0.04			0.1	0.3
